# AFM-RL: Large Protein Complex Docking Using AlphaFold-Multimer and Reinforcement Learning

**DOI:** 10.1101/2024.01.20.576386

**Authors:** Tunde Aderinwale, Rashidedin Jahandideh, Zicong Zhang, Bowen Zhao, Yi Xiong, Daisuke Kihara

## Abstract

Various biological processes in living cells are carried out by protein complexes, whose interactions can span across multiple protein structures. To understand the molecular mechanisms of such processes, it is crucial to know the quaternary structures of these complexes. Although the structures of many protein complexes have been determined through biophysical experiments, there are still many important complex structures that are yet to be determined, particularly for large complexes with multiple chains. To supplement experimental structure determination, many computational protein docking methods have been developed, but most are limited to two chains, and few are designed for three chains or more. We have previously developed a method, RL-MLZerD, for multiple protein docking, which was applied to complexes with three to five chains. Here, we expand the ability of this method to predict the structures of large protein complexes with six to twenty chains. We use AlphaFold-Multimer (AFM) to predict pairwise models and then assemble them using our reinforcement learning framework. Our new method, AFM-RL, can predict a diverse set of pairwise models, which aids the RL assembly steps for large protein complexes. Additionally, AFM-RL demonstrates improved modeling performance when compared to existing methods for large protein complex docking.
