## Supplementary material for "AFM-RL: Large Protein Complex Docking Using AlphaFold-Multimer and Reinforcement Learning": Suppl. Table S1 and S2

Target	Chains	AFM	AFM-RL	MolPC - Full	AFM-RL - Top 5
6M8R	6	0.77	0.94	0.94	0.87
6GFO	6	0.94	0.95	0.91	0.88
5VAI	6	0.84	0.74	0.29	0.78
6Z2J	6	0.93	0.68	0.43	0.47
7AB3	6	0.99	0.96	0.52	0.56
4M75	7	0.96	0.91	0.66	0.87
1MGQ	7	0.97	0.98	0.93	0.96
4ZWS	7	0.69	0.96	0.68	0.91
5UW8	7	0.97	0.98	0.83	0.96
6LYP	7	0.98	0.97	0.81	0.97
7F8O	7	0.95	0.94	0.89	0.94
6YKR	7	0.99	0.93	0.72	0.69
7BME	7	0.98	0.88	0.64	0.87
6LMW	8	0.99	0.82	0.97	0.83
7NAK	8	0.99	0.99	0.28	0.99
7OCF	8	0.69	0.7	0.36	0.69
6LMX	9	0.99	0.83	0.87	0.83
6LMV	9	0.94	0.96	0.68	0.95
6W7T	9	0.97	0.9	0.61	0.89
6NZD	9	0.52	0.24		0.26
4IC1	10	0.99	0.96	0.91	0.86
3ZQM	10	0.97	0.96	0.69	0.95
3K6C	10	0.99	0.99	0.88	0.99
1X0R	10	0.99	0.98	0.92	0.96
1M3U	10	0.98	0.98	0.89	0.97
1N8J	10	0.99	0.93	0.85	0.88
1L6W	10	0.99	0.97	0.51	0.94
3TOS	10	0.99	1	0.96	1
2QJG	10	Time out	0.98	0.96	0.99
3ZK1	11	0.99	0.98	0.92	0.98
1H2I	11	0.99	0.99	0.48	0.99
1QAW	11	0.99	0.98	0.96	0.96
3TXQ	11	0.99	0.97	0.96	0.97
1L0L	11	0.95	0.8	0.36	0.42
1F1H	12	OOM	0.98	0.9	0.97
6ESQ	12	OOM	0.99	0.91	0.73
2BX9	12	0.26	0.43	0.83	0.36
1VF7	13	OOM	0.54	0.39	0.54
2X2V	13	0.99	0.92	0.97	0.9
3JVO	13	0.98	0.89	0.56	0.88
1AVO	14	0.99	0.97	0.92	0.97
5OVS	14	0.99	0.99	0.99	0.99
2FKD	14	0.99	0.66	0.7	0.63
1Q5Q	14	0.99	0.8	0.71	0.62
1HKX	14	0.98	0.89	0.75	0.92
1TYF	14	Failed	0.98	0.91	0.98
4RDQ	15	OOM	0.35	0.36	0.51
1RBL	16	OOM	0.99	0.96	0.99
1IWA	16	OOM	1	0.93	1
5NFR	16	OOM	0.26	0.44	0.26
6OFG	18	0.31	0.31	0.33	0.31
6LQH	18	OOM	0.46	0.31	0.5
1IS7	20	OOM	0.75	0.52	0.69
6RD7	18	OOM	0.42	0.21	0.35
6ZK9	18	OOM	0.27	0.37	0.37
6RDB	20	OOM	0.38	0.31	0.46
3HHW	20	OOM	0.4	0.36	0.47
